# The Mayo Clinic Salivary Tissue-Organoid Biobanking: A Resource for Salivary Regeneration Research

**DOI:** 10.1101/2024.02.23.581761

**Authors:** Syed Mohammed Musheer Aalam, Ana Rita Varela, Aalim Khaderi, Ronsard J Mondesir, Dong-Gi Mun, Andrew Ding, Isabelle M.A. Lombaert, Rob P. Coppes, Chitra Priya Emperumal, Akhilesh Pandey, Jeffrey R. Janus, Nagarajan Kannan

## Abstract

The salivary gland (SG) is an essential organ that secretes saliva, which supports versatile oral function throughout life, and is maintained by elusive epithelial stem and progenitor cells (SGSPC). Unfortunately, aging, drugs, autoimmune disorders, and cancer treatments can lead to salivary dysfunction and associated health consequences. Despite many ongoing therapeutic efforts to mediate those conditions, investigating human SGSPC is challenging due to lack of standardized tissue collection, limited tissue access, and inadequate purification methods. Herein, we established a diverse and clinically annotated salivary regenerative biobanking at the Mayo Clinic, optimizing viable salivary cell isolation and clonal assays in both 2D and 3D-matrigel growth environments. Our analysis identified ductal epithelial cells in vitro enriched with SGSPC expressing the CD24/EpCAM/CD49f+ and PSMA-phenotype. We identified PSMA expression as a reliable SGSPC differentiation marker. Moreover, we identified progenitor cell types with shared phenotypes exhibiting three distinct clonal patterns of salivary differentiation in a 2D environment. Leveraging innovative label-free unbiased LC-MS/MS-based single-cell proteomics, we identified 819 proteins across 71 single cell proteome datasets from purified progenitor-enriched parotid gland (PG) and sub-mandibular gland (SMG) cultures. We identified distinctive co-expression of proteins, such as KRT1/5/13/14/15/17/23/76 and 79, exclusively observed in rare, scattered salivary ductal basal cells, indicating the potential de novo source of SGSPC. We also identified an entire class of peroxiredoxin peroxidases, enriched in PG than SMG, and attendant H_2_O_2_-dependent cell proliferation in vitro suggesting a potential role for PRDX-dependent floodgate oxidative signaling in salivary homeostasis. The distinctive clinical resources and research insights presented here offer a foundation for exploring personalized regenerative medicine.
