## Supplementary material for "The Mayo Clinic Salivary Tissue-Organoid Biobanking: A Resource for Salivary Regeneration Research": Table S2

### Sheet: Sheet1
PTM	Protein	Gene Symbol	Peptide	Site	No. Sample
Phosphorylation	P02545	LMNA	SGAQASSTPLS(Ph)PTR	S22	62
Phosphorylation	P60709	ACTB	(Ac)DDDIAALVVDNGS(Ph)GMCK	S14	23
Phosphorylation	P04406	GAPDH	VPT(Ph)ANVSVVDLTCR	T237	20
Phosphorylation	P04407	GAPDH	VPTANVS(Ph)VVDLTCR	S241	25
Phosphorylation	Q8IYB3	SRRM1	RYS(Ph)PPIQR	S597	23
Phosphorylation	P14618	PKM	NT(Ph)GIICTIGPASR	T45	21
Methylation	P68431	H3C4	EIAQDFK(Me)TDLR	K79	65
Methylation	P68431	H3C4	K(Me)SAPATGGVK	K27	50
Methylation	P68432	H3C4	EIAQEFK(Me)TDLR	K79	65
Methylation	P68431	H3C4	K(Me)STGGK(Ac)APR	K9	40
Acetylation	P68431	H3C4	K(Me)STGGK(Ac)APR	K14	40
Acetylation	P68431	H3C4	KQLATK(Ac)AAR	K23	65
Acetylation	P63104	YWHAZ	MDK(Ac)NELVQK	K3	62
